# Genome-wide characterization of human minisatellite VNTRs: population-specific alleles and gene expression differences

**DOI:** 10.1101/2020.11.03.367367

**Authors:** Marzieh Eslami Rasekh, Yozen Hernandez, Samantha D. Drinan, Juan I. Fuxman Bass, Gary Benson

## Abstract

Variable Number Tandem Repeats (VNTRs) are tandem repeat (TR) loci that vary in copy number across a population. Using our program, VNTRseek, we analyzed human whole genome sequencing datasets from 2,770 individuals in order to detect minisatellite VNTRs, i.e., those with pattern sizes ≥7 bp. We detected 35,638 VNTR loci and classified 5,676 as commonly polymorphic (i.e., with non-reference alleles occurring in >5% of the population). Commonly polymorphic VNTR loci were found to be enriched in genomic regions with regulatory function, i.e., transcription start sites and enhancers. Investigation of the commonly polymorphic VNTRs in the context of population ancestry revealed that 1,096 loci contained population-specific alleles and that those could be used to classify individuals into super-populations with near-perfect accuracy. Search for quantitative trait loci (eQTLs), among the VNTRs proximal to genes, indicated that in 187 genes expression differences correlated with VNTR genotype. We validated our predictions in several ways, including experimentally, through the identification of predicted alleles in long reads, and by comparisons showing consistency between sequencing platforms. This study is the most comprehensive analysis of minisatellite VNTRs in the human population to date.
