## Supplementary material for "Genome-wide characterization of human minisatellite VNTRs: population-specific alleles and gene expression differences": Population_specific_GO_BP.xlsx

### Sheet: Sheet1
Geneset name	Geneset size (K)	Description	No of genes in overlap (k)	K/k	p-value	FDR
GO BIOLOGICAL ADHESION	1481	The attachment of a cell or organism to a substrate, another cell, or other organism. Biological adhesion includes intracellular attachment between membrane regions. [GOC:isa_complete]	64	0.043214	5.59 e-15	4.24 e-11
GO CELL CELL ADHESION	884	The attachment of one cell to another cell via adhesion molecules. [GOC:dos]	46	0.0520362	7.96 e-14	3.01 e-10
GO NEUROGENESIS	1674	Generation of cells within the nervous system. [GO_REF:0000021, GOC:cls, GOC:curators, GOC:dgh, GOC:dph, GOC:jid]	62	0.037037	1.17 e-11	2.96 e-8
GO CELL PROJECTION ORGANIZATION	1588	A process that is carried out at the cellular level which results in the assembly, arrangement of constituent parts, or disassembly of a prolongation or process extending from a cell, e.g. a flagellum or axon. [GOC:jl, GOC:mah, http://www.cogsci.princeton.edu/~wn/]	59	0.0371537	3.39 e-11	6.43 e-8
GO ION TRANSPORT	1696	The directed movement of charged atoms or small charged molecules into, out of or within a cell, or between cells, by means of some agent such as a transporter or pore. [GOC:ai]	61	0.035967	5.66 e-11	8.57 e-8
GO REGULATION OF CELLULAR LOCALIZATION	1011	Any process that modulates the frequency, rate or extent of a process in which a cell, a substance, or a cellular entity is transported to, or maintained in a specific location within or in the membrane of a cell. [GOC:dph, GOC:tb]	44	0.0435213	9.97 e-11	1.26 e-7
GO NEURON DIFFERENTIATION	1406	The process in which a relatively unspecialized cell acquires specialized features of a neuron. [GOC:mah]	53	0.0376956	2.18 e-10	2.36 e-7
GO ION TRANSMEMBRANE TRANSPORT	1168	A process in which an ion is transported across a membrane. [GOC:mah]	47	0.0402397	3 e-10	2.84 e-7
GO NEURON DEVELOPMENT	1143	The process whose specific outcome is the progression of a neuron over time, from initial commitment of the cell to a specific fate, to the fully functional differentiated cell. [GOC:dph]	46	0.040245	4.65 e-10	3.92 e-7
GO CELL CELL SIGNALING	1809	Any process that mediates the transfer of information from one cell to another. This process includes signal transduction in the receiving cell and, where applicable, release of a ligand and any processes that actively facilitate its transport and presentation to the receiving cell. Examples include signaling via soluble ligands, via cell adhesion molecules and via gap junctions. [GOC:dos, GOC:ma…	61	0.0337203	7.04 e-10	5.33 e-7
GO POSITIVE REGULATION OF MOLECULAR FUNCTION	1923	Any process that activates or increases the rate or extent of a molecular function, an elemental biological activity occurring at the molecular level, such as catalysis or binding. [GO:jl]	60	0.0312012	2.43 e-9	1.67 e-6
GO TRANSMEMBRANE TRANSPORT	1608	The process in which a solute is transported across a lipid bilayer, from one side of a membrane to the other. [GOC:dph, GOC:jid]	55	0.034204	3.15 e-9	1.99 e-6
GO CATION TRANSPORT	1181	The directed movement of cations, atoms or small molecules with a net positive charge, into, out of or within a cell, or between cells, by means of some agent such as a transporter or pore. [GOC:ai]	45	0.0381033	3.88 e-9	2.26 e-6
GO HOMEOSTATIC PROCESS	1963	Any biological process involved in the maintenance of an internal steady state. [GOC:jl, ISBN:0395825172]	62	0.0315843	6.07 e-9	3.29 e-6
GO METAL ION TRANSPORT	909	The directed movement of metal ions, any metal ion with an electric charge, into, out of or within a cell, or between cells, by means of some agent such as a transporter or pore. [GOC:ai]	37	0.0407041	1.85 e-8	9.32 e-6
GO REGULATION OF CELL DIFFERENTIATION	1945	Any process that modulates the frequency, rate or extent of cell differentiation, the process in which relatively unspecialized cells acquire specialized structural and functional features. [GOC:go_curators]	60	0.0308483	2.52 e-8	1.19 e-5
GO REGULATION OF TRANSPORT	1856	Any process that modulates the frequency, rate or extent of the directed movement of substances (such as macromolecules, small molecules, ions) into, out of or within a cell, or between cells, by means of some agent such as a transporter or pore. [GOC:ai]	58	0.03125	2.82 e-8	1.26 e-5
GO CATION TRANSMEMBRANE TRANSPORT	890	The process in which a cation is transported across a membrane. [GOC:dos, GOC:vw]	35	0.0393258	1.03 e-7	4.34 e-5
GO CELL CELL ADHESION VIA PLASMA MEMBRRANE ADHESION MOLECULES	277	The attachment of one cell to another cell via adhesion molecules that are at least partially embedded in the plasma membrane. [GOC:dos]	18	0.0649819	1.32 e-7	5.28 e-5
GO INORGANIC ION TRANSMEMBRANE TRANSPORT	868	The process in which an inorganic ion is transported across a membrane. [GOC:mah]	34	0.0391705	1.73 e-7	6.43 e-5
GO REGULATION OF HYDROLASE ACTIVITY	1302	Any process that modulates the frequency, rate or extent of hydrolase activity, the catalysis of the hydrolysis of various bonds, e.g. C-O, C-N, C-C, phosphoric anhydride bonds, etc. Hydrolase is the systematic name for any enzyme of EC class 3. [EC:3.-.-.-, GOC:ai]	44	0.0337942	1.78 e-7	6.43 e-5
GO ANIMAL ORGAN MORPHOGENESIS	1084	Morphogenesis of an animal organ. An organ is defined as a tissue or set of tissues that work together to perform a specific function or functions. Morphogenesis is the process in which anatomical structures are generated and organized. Organs are commonly observed as visibly distinct structures, but may also exist as loosely associated clusters of cells that work together to perform a specific f…	39	0.0359779	1.92 e-7	6.6 e-5
GO CELL JUNCTION ORGANIZATION	713	A process that is carried out at the cellular level which results in the assembly, arrangement of constituent parts, or disassembly of a cell junction. A cell junction is a specialized region of connection between two cells or between a cell and the extracellular matrix. [GOC:dph, GOC:jl, GOC:mah]	30	0.0420757	2.08 e-7	6.84 e-5
GO APOPTOTIC PROCESS	1994	A programmed cell death process which begins when a cell receives an internal (e.g. DNA damage) or external signal (e.g. an extracellular death ligand), and proceeds through a series of biochemical events (signaling pathway phase) which trigger an execution phase. The execution phase is the last step of an apoptotic process, and is typically characterized by rounding-up of the cell, retraction of…	58	0.0290873	3.11 e-7	9.81 e-5
GO POSITIVE REGULATION OF CATALYTIC ACTIVITY	1469	Any process that activates or increases the activity of an enzyme. [GOC:ebc, GOC:jl, GOC:tb, GOC:vw]	47	0.0319946	3.24 e-7	9.81 e-5
GO CYTOSKELETON ORGANIZATION	1396	A process that is carried out at the cellular level which results in the assembly, arrangement of constituent parts, or disassembly of cytoskeletal structures. [GOC:dph, GOC:jl, GOC:mah]	45	0.032235	4.75 e-7	1.38 e-4
GO REGULATION OF CELL PROJECTION ORGANIZATION	705	Any process that modulates the frequency, rate or extent of a process involved in the formation, arrangement of constituent parts, or disassembly of cell projections. [GOC:mah]	29	0.0411348	5.25 e-7	1.47 e-4
GO DIVALENT INORGANIC CATION TRANSPORT	478	The directed movement of inorganic cations with a valency of two into, out of or within a cell, or between cells, by means of some agent such as a transporter or pore. Inorganic cations are atoms or small molecules with a positive charge which do not contain carbon in covalent linkage. [GOC:mah]	23	0.0481172	5.74 e-7	1.55 e-4
GO SYNAPTIC SIGNALING	751	Cell-cell signaling to, from or within a synapse. [GOC:dos]	30	0.0399467	6.15 e-7	1.6 e-4
GO CALCIUM ION TRANSMEMBRANE TRANSPORT	312	A process in which a calcium ion is transported from one side of a membrane to the other by means of some agent such as a transporter or pore. [GOC:mah]	18	0.0576923	7.58 e-7	1.91 e-4
GO ACTIN FILAMENT BASED PROCESS	804	Any cellular process that depends upon or alters the actin cytoskeleton, that part of the cytoskeleton comprising actin filaments and their associated proteins. [GOC:mah]	31	0.0385572	8.43 e-7	2.06 e-4
GO BEHAVIOR	606	The internally coordinated responses (actions or inactions) of animals (individuals or groups) to internal or external stimuli, via a mechanism that involves nervous system activity. [GOC:ems, GOC:jl, ISBN:0395448956, PMID:20160973]	26	0.0429043	9.37 e-7	2.22 e-4
GO CELLULAR MACROMOLECULE LOCALIZATION [1989]	1989	Any process in which a macromolecule is transported to, and/or maintained in, a specific location at the level of a cell. Localization at the cellular level encompasses movement within the cell, from within the cell to the cell surface, or from one location to another at the surface of a cell. [GOC:mah]	56	0.0281549	1.38 e-6	3.14 e-4
GO EQUILIBRIOCEPTION [7]	7	The series of events required for an organism to receive an orientational stimulus, convert it to a molecular signal, and recognize and characterize the signal. Equilibrioception refers to a combination of processes by which an organism can perceive its orientation with respect to gravity. In animals, stimuli come from labyrinth system of the inner ears, monitoring the direction of motion; visual…	4	0.571429	1.41 e-6	3.14 e-4
GO SYNAPSE ORGANIZATION [433]	433	A process that is carried out at the cellular level which results in the assembly, arrangement of constituent parts, or disassembly of a synapse, the junction between a neuron and a target (neuron, muscle, or secretory cell). [GOC:ai, GOC:pr]	21	0.0484988	1.56 e-6	3.38 e-4
GO REGULATION OF ION TRANSPORT [706]	706	Any process that modulates the frequency, rate or extent of the directed movement of charged atoms or small charged molecules into, out of or within a cell, or between cells, by means of some agent such as a transporter or pore. [GOC:jl]	28	0.0396601	1.67 e-6	3.39 e-4
GO SMALL GTPASE MEDIATED SIGNAL TRANSDUCTION	509	Any series of molecular signals in which a small monomeric GTPase relays one or more of the signals. [GOC:mah]	23	0.0451866	1.67 e-6	3.39 e-4
GO CELL SURFACE RECEPTOR SIGNALING PATHWAY INVOLVED IN CELL CELL SIGNALING	626	Any cell surface receptor signaling pathway that is involved in cell-cell signaling. [GO_REF:0000060, GOC:TermGenie, ISBN:0-7167-3051-0]	26	0.0415335	1.7 e-6	3.39 e-4
GO CYTOSOLIC CALCIUM ION TRANSPORT [178]	178	The directed movement of calcium ions (Ca2+) into, out of or within the cytosol. [GOC:dph, GOC:tb]	13	0.0730337	2.01 e-6	3.9 e-4
GO REGULATION OF MEMBRANE POTENTIAL [443]	443	Any process that modulates the establishment or extent of a membrane potential, the electric potential existing across any membrane arising from charges in the membrane itself and from the charges present in the media on either side of the membrane. [GOC:jl, GOC:mtg_cardio, GOC:tb, ISBN:0198506732]	21	0.0474041	2.24 e-6	4.23 e-4
GO DEPHOSPHORYLATION [492]	492	The process of removing one or more phosphoric (ester or anhydride) residues from a molecule. [ISBN:0198506732]	22	0.0447154	3.31 e-6	6.03 e-4
GO MAINTENANCE OF LOCATION IN CELL [216]	216	Any process in which a substance or cellular entity, such as a protein complex or organelle, is maintained in a specific location within, or in the membrane of, a cell, and is prevented from moving elsewhere. [GOC:ai]	14	0.0648148	3.35 e-6	6.03 e-4
GO POSITIVE REGULATION OF CELLULAR BIOSYNTHESIS PROCESS	1967	Any process that activates or increases the frequency, rate or extent of the chemical reactions and pathways resulting in the formation of substances, carried out by individual cells. [GOC:mah]	54	0.027453	4.47 e-6	7.88 e-4
GO REGULATION OF PHOSPHORUS METABOLIC PROCESS	1868	Any process that modulates the frequency, rate or extent of the chemical reactions and pathways involving phosphorus or compounds containing phosphorus. [GOC:ai]	52	0.0278373	4.61 e-6	7.93 e-4
GO REGULATION OF SYSTEM PROCESS [626]	626	Any process that modulates the frequency, rate or extent of a system process, a multicellular organismal process carried out by any of the organs or tissues in an organ system. [GOC:jl]	25	0.0399361	5.31 e-6	8.94 e-4
GO CELLULAR HOMEOSTASIS [971]	971	Any process involved in the maintenance of an internal steady state at the level of the cell. [GOC:isa_complete, GOC:jl, ISBN:0395825172]	33	0.0339856	5.61 e-6	9.24 e-4
GO CALCIUM ION TRANSMEMBRANE IMPORT INTO CYTOSOL	140	A process in which a calcium ion is transported from one side of a membrane to the other into the cytosol by means of some agent such as a transporter or pore. [GOC:vw]	11	0.0785714	6.08 e-6	9.8 e-4
GO REGULATION OF CELL DEATH [1746]	1746	Any process that modulates the rate or frequency of cell death. Cell death is the specific activation or halting of processes within a cell so that its vital functions markedly cease, rather than simply deteriorating gradually over time, which culminates in cell death. [GOC:dph, GOC:tb]	49	0.0280641	7.08 e-6	1.12 e-3
GO POSITIVE REGULATION OF RNA BIOSYNTHETIC PROCESS	1601	Any process that activates or increases the frequency, rate or extent of RNA biosynthetic process. [GO:jl, GO_REF:0000058, GOC:TermGenie]	46	0.028732	7.54 e-6	1.17 e-3
GO REGULATION OF MUSCLE CONTRACTION [173]	173	Any process that modulates the frequency, rate or extent of muscle contraction. [GOC:go_curators]	12	0.0693642	8.38 e-6	1.23 e-3
GO SENSORY PERCEPTION OF MECHANICAL STIMULUS	173	The series of events required for an organism to receive a sensory mechanical stimulus, convert it to a molecular signal, and recognize and characterize the signal. This is a neurological process. [GOC:ai]	12	0.0693642	8.38 e-6	1.23 e-3
GO INTRACELLULAR TRANSPORT [1758]	1758	The directed movement of substances within a cell. [GOC:ai]	49	0.0278726	8.49 e-6	1.23 e-3
GO NERVOUS SYSTEM PROCESS [1462]	1462	A organ system process carried out by any of the organs or tissues of neurological system. [GOC:ai, GOC:mtg_cardio]	43	0.0294118	8.59 e-6	1.23 e-3
GO POSITIVE REGULATION OF NUCLEOBASE CONTAINING COMPUND METABOLIC PROCESS	1861	Any cellular process that activates or increases the frequency, rate or extent of the chemical reactions and pathways involving nucleobases, nucleosides, nucleotides and nucleic acids. [GOC:go_curators]	51	0.0274046	8.75 e-6	1.23 e-3
GO RESPONSE TO ENDOGENOUS STIMULUS [1662]	1662	Any process that results in a change in state or activity of a cell or an organism (in terms of movement, secretion, enzyme production, gene expression, etc.) as a result of a stimulus arising within the organism. [GOC:sm]	47	0.0282792	9.02 e-6	1.24 e-3
GO REGULATION OF CELL POPULATION PROLIFERATION	1766	Any process that modulates the frequency, rate or extent of cell proliferation. [GOC:jl]	49	0.0277463	9.56 e-6	1.29 e-3
GO CELL MOTILITY [1819]	1819	Any process involved in the controlled self-propelled movement of a cell that results in translocation of the cell from one place to another. [GOC:dgh, GOC:dph, GOC:isa_complete, GOC:mlg]	50	0.0274876	9.92 e-6	1.32 e-3
GO SEQUESTERING OF CALCIUM ION [124]	124	The process of binding or confining calcium ions such that they are separated from other components of a biological system. [GOC:ai]	10	0.0806452	1.27 e-5	1.66 e-3
GO POSITIVE REGULATION OF MULTICELLULAR ORGANISMAL PROCESS	1853	Any process that activates or increases the frequency, rate or extent of an organismal process, any of the processes pertinent to the function of an organism above the cellular level; includes the integrated processes of tissues and organs. [GOC:ai]	50	0.0269833	1.62 e-5	2.07 e-3
GO PROTEIN LOCALIZATION TO ORGANELLE [979]	979	A process in which a protein is transported to, or maintained in, a location within an organelle. [GOC:mah]	32	0.0326864	1.68 e-5	2.09 e-3
GO POSITIVE REGULATION OF CELL ADHESION	428	Any process that activates or increases the frequency, rate or extent of cell adhesion. [GOC:go_curators]	19	0.0443925	1.69 e-5	2.09 e-3
GO REGULATION OF CYTOSOLIC CALCIUM ION CONCENTRATION	357	Any process involved in the maintenance of an internal steady state of calcium ions within the cytosol of a cell or between the cytosol and its surroundings. [GOC:ai, GOC:mah, GOC:rph]	17	0.047619	1.92 e-5	2.35 e-3
GO CENTRAL NERVOUS SYSTEM DEVELOPMENT [1042]	1042	The process whose specific outcome is the progression of the central nervous system over time, from its formation to the mature structure. The central nervous system is the core nervous system that serves an integrating and coordinating function. In vertebrates it consists of the brain and spinal cord. In those invertebrates with a central nervous system it typically consists of a brain, cerebral…	33	0.0316699	2.33 e-5	2.8 e-3
GO REGULATION OF GTPASE ACTIVITY [479]	479	Any process that modulates the rate of GTP hydrolysis by a GTPase. [GOC:jl, GOC:mah]	20	0.0417537	2.45 e-5	2.9 e-3
GO RESPONSE TO TRANSFORMING GROWTH FACTOR BETA	258	Any process that results in a change in state or activity of a cell or an organism (in terms of movement, secretion, enzyme production, gene expression, etc.) as a result of a transforming growth factor beta stimulus. [GOC:mah]	14	0.0542636	2.5 e-5	2.92 e-3
GO POSITIVE REGULATION OF GTPASE ACTIVITY	404	Any process that activates or increases the activity of a GTPase. [GOC:jl, GOC:mah]	18	0.0445545	2.66 e-5	3.06 e-3
GO PEPTIDYL AMINO ACID MODIFICATION [1290]	1290	The alteration of an amino acid residue in a peptide. [GOC:mah]	38	0.0294574	2.79 e-5	3.14 e-3
GO MICROTUBULE BASED MOVEMENT [368]	368	A microtubule-based process that results in the movement of organelles, other microtubules, or other cellular components. Examples include motor-driven movement along microtubules and movement driven by polymerization or depolymerization of microtubules. [GOC:cjm, ISBN:0815316194]	17	0.0461957	2.82 e-5	3.14 e-3
GO SMOOTH MUSCLE CONTRACTION [109]	109	A process in which force is generated within smooth muscle tissue, resulting in a change in muscle geometry. Force generation involves a chemo-mechanical energy conversion step that is carried out by the actin/myosin complex activity, which generates force through ATP hydrolysis. Smooth muscle differs from striated muscle in the much higher actin/myosin ratio, the absence of conspicuous sarcomere…	9	0.0825688	2.86 e-5	3.14 e-3
GO POSITIVE REGULATION OF TRANSCRIPTION BY RNA POLYMERASE II	1198	Any process that activates or increases the frequency, rate or extent of transcription from an RNA polymerase II promoter. [GOC:go_curators, GOC:txnOH]	36	0.0300501	3.01 e-5	3.25 e-3
GO REGULATION OF ION TRANSMEMBRANE TRANSPORT	489	Any process that modulates the frequency, rate or extent of the directed movement of ions from one side of a membrane to the other. [GOC:mah]	20	0.0408998	3.27 e-5	3.49 e-3
GO EMBRYO DEVELOPMENT [1066]	1066	The process whose specific outcome is the progression of an embryo from its formation until the end of its embryonic life stage. The end of the embryonic stage is organism-specific. For example, for mammals, the process would begin with zygote formation and end with birth. For insects, the process would begin at zygote formation and end with larval hatching. For plant zygotic embryos, this would …	33	0.0309568	3.64 e-5	3.82 e-3
GO CELLULAR RESPONSE TO ENDOGENOUS STIMULUS	1406	Any process that results in a change in state or activity of a cell (in terms of movement, secretion, enzyme production, gene expression, etc.) as a result of a stimulus arising within the organism. [GOC:mah]	40	0.0284495	3.72 e-5	3.86 e-3
GO SECOND MESSENGER MEDIATED SIGNALING [456]	456	Any intracellular signal transduction in which the signal is passed on within the cell via a second messenger; a small molecule or ion that can be quickly generated or released from intracellular stores, and can diffuse within the cell. Second-messenger signaling includes production or release of the second messenger, and effectors downstream of the second messenger that further transmit the sign…	19	0.0416667	3.99 e-5	4.09 e-3
GO CELLULAR COMPONENT MORPHOGENESIS [800]	800	The process in which cellular structures, including whole cells or cell parts, are generated and organized. [GOC:dph, GOC:mah, GOC:tb]	27	0.03375	4.45 e-5	4.49 e-3
GO POSITIVE REGULATION OF CELL DIFFERENTIATION	1033	Any process that activates or increases the frequency, rate or extent of cell differentiation. [GOC:go_curators]	32	0.0309777	4.7 e-5	4.66 e-3
GO HEAD DEVELOPMENT [803]	803	The biological process whose specific outcome is the progression of a head from an initial condition to its mature state. The head is the anterior-most division of the body. [GOC:dph]	27	0.0336239	4.73 e-5	4.66 e-3
GO ENZYME LINKED RECEPTOR PROTEIN SIGNALING PATHWAY	1084	Any series of molecular signals initiated by the binding of an extracellular ligand to a receptor on the surface of the target cell, where the receptor possesses catalytic activity or is closely associated with an enzyme such as a protein kinase, and ending with regulation of a downstream cellular process, e.g. transcription. [GOC:mah, GOC:signaling, ISBN:0815316194]	33	0.0304428	5.02 e-5	4.84 e-3
GO MICROTUBULE BASED PROCESS [852]	852	Any cellular process that depends upon or alters the microtubule cytoskeleton, that part of the cytoskeleton comprising microtubules and their associated proteins. [GOC:mah]	28	0.0328638	5.11 e-5	4.84 e-3
GO POSITIVE REGULATION OF TRANSPORT [944]	994	Any process that activates or increases the frequency, rate or extent of the directed movement of substances (such as macromolecules, small molecules, ions) into, out of or within a cell, or between cells, by means of some agent such as a transporter or pore. [GOC:ai]	30	0.0301811	5.12 e-5	4.84 e-3
GO REGULATION OF PROTEIN LOCALIZATION [994]	994	Any process that modulates the frequency, rate or extent of any process in which a protein is transported to, or maintained in, a specific location. [GOC:dph, GOC:mah, GOC:tb]	31	0.0311871	5.44 e-5	5.09 e-3
GO POSITIVE REGULATION OF CELL CELL ADHESION	279	Any process that activates or increases the rate or extent of cell adhesion to another cell. [GOC:isa_complete]	14	0.0501792	5.86 e-5	5.42 e-3
GO DIVALENT INORGANIC CATION HOMEOSTASIS	511	Any process involved in the maintenance of an internal steady state of divalent cations within an organism or cell. [GOC:mah]	20	0.0391389	6.01 e-5	5.43 e-3
GO MUSCLE STRUCTURE DEVELOPMENT [681]	681	The progression of a muscle structure over time, from its formation to its mature state. Muscle structures are contractile cells, tissues or organs that are found in multicellular organisms. [GOC:dph]	24	0.0352423	6.02 e-5	5.43 e-3
GO POSITIVE REGULATION OF HYDROLASE ACTIVITY	771	Any process that activates or increases the frequency, rate or extent of hydrolase activity, the catalysis of the hydrolysis of various bonds. [GOC:ai]	26	0.0337224	6.21 e-5	5.53 e-3
GO CELL JUNCTION ASSEMBLY [434]	434	A cellular process that results in the aggregation, arrangement and bonding together of a set of components to form a cell junction. [GOC:mah]	18	0.0414747	6.71 e-5	5.9 e-3
GO REGULATION OF METAL ION TRANSPORT [396]	396	Any process that modulates the frequency, rate, or extent of metal ion transport. Metal ion transport is the directed movement of metal ions, any metal ion with an electric charge, into, out of or within a cell, or between cells, by means of some agent such as a transporter or pore. [GOC:dph, GOC:tb]	17	0.0429293	6.98 e-5	6.08 e-3
GO REGULATION OF CELLULAR PROTEIN LOCALIZATION	559	Any process that modulates the frequency, rate or extent of cellular protein localization. Cellular protein localization is any process in which a protein is transported to, and/or maintained in, a specific location and encompasses movement within the cell, from within the cell to the cell surface, or from one location to another at the surface of a cell. [GO_REF:0000058, GOC:TermGenie, GOC:vw]	21	0.0375671	7.09 e-5	6.1 e-3
GO CELL SUBSTRATE ADHESION [359]	359	The attachment of a cell to the underlying substrate via adhesion molecules. [GOC:mah, GOC:pf]	16	0.0445682	7.33 e-5	6.24 e-3
GO MULTICELLULAR ORGANISMAL HOMEOSTASIS	519	Any process involved in the maintenance of an internal steady state at the level of the multicellular organism. [GOC:isa_complete]	20	0.0385356	7.43 e-5	6.25 e-3
GO REGULATION OF CELL ADHESION [736]	736	Any process that modulates the frequency, rate or extent of attachment of a cell to another cell or to the extracellular matrix. [GOC:mah]	25	0.0339674	7.63 e-5	6.31 e-3
GO PROTEIN DEPHOSPHORYLATION [323]	323	The process of removing one or more phosphoric residues from a protein. [GOC:hb]	15	0.0464396	7.75 e-5	6.31 e-3
GO REGULATION OF SMALL GTPASE MEDIATED SIGNAL TRANSDUCTION	323	Any process that modulates the frequency, rate or extent of small GTPase mediated signal transduction. [GOC:go_curators]	15	0.0464396	7.75 e-5	6.31 e-3
GO MAINTENANCE OF LOCATION [324]	324	Any process in which a cell, substance or cellular entity, such as a protein complex or organelle, is maintained in a location and prevented from moving elsewhere. [GOC:ai, GOC:dph, GOC:tb]	15	0.0462963	8.02 e-5	6.44 e-3
GO MUSCLE CONTRACTION [362]	362	A process in which force is generated within muscle tissue, resulting in a change in muscle geometry. Force generation involves a chemo-mechanical energy conversion step that is carried out by the actin/myosin complex activity, which generates force through ATP hydrolysis. [GOC:ef, GOC:mtg_muscle, ISBN:0198506732]	16	0.0441989	8.08 e-5	6.44 e-3
GO NEGATIVE REGULATION OF SMOOTH MUSCLE CONSTRACTION	17	Any process that stops, prevents, or reduces the frequency, rate or extent of smooth muscle contraction. [GOC:go_curators]	4	0.235294	8.55 e-5	6.74 e-3
GO NEUROMUSCULAR PROCESS CONTROLLING BALANCE	51	Any process that an organism uses to control its balance, the orientation of the organism (or the head of the organism) in relation to the source of gravity. In humans and animals, balance is perceived through visual cues, the labyrinth system of the inner ears and information from skin pressure receptors and muscle and joint receptors. [GOC:ai, GOC:dph]	6	0.117647	8.77 e-5	6.85 e-3
GO REGULATION OF TRANSFERASE ACTIVITY [1022]	1022	Any process that modulates the frequency, rate or extent of transferase activity, the catalysis of the transfer of a group, e.g. a methyl group, glycosyl group, acyl group, phosphorus-containing, or other groups, from one compound (generally regarded as the donor) to another compound (generally regarded as the acceptor). Transferase is the systematic name for any enzyme of EC class 2. [EC:2.-.-.-…	31	0.0303327	9 e-5	6.85 e-3
GO POSITIVE REGULATION OF DEVELOPMENTAL PROCESS	1466	Any process that activates or increases the rate or extent of development, the biological process whose specific outcome is the progression of an organism over time from an initial condition (e.g. a zygote, or a young adult) to a later condition (e.g. a multicellular animal or an aged adult). [GOC:ai]	40	0.0272851	9.12 e-5	6.85 e-3
GO RESPONSE TO WOUNDING [656]	656	Any process that results in a change in state or activity of a cell or an organism (in terms of movement, secretion, enzyme production, gene expression, etc.) as a result of a stimulus indicating damage to the organism. [GOC:go_curators]	23	0.035061	9.2 e-5	6.85 e-3
