## Supplementary material for "Genome-wide characterization of human minisatellite VNTRs: population-specific alleles and gene expression differences": Experiment_primers.txt

Number	VNTR_ID	Genomic location	Forward primer sequence (5' to 3')	Reverse primer sequence (5' to 3')	PCR conditions
1	182316181	chr10:132254409-132254809	TACTCCCAATGAGGACAGCAA	TTCTCCAGCTCTTGAGACAGC	intial denaturation 3 min 95°C; 30 cycles of 30 s 95°C 30 s 58°C 20 s 72°C; final extension 7 min 72°C
2	182316985	chr10:133004939-133005092	GTCACCCAAGGTCCTGTAGC	CTGGGACCAACAGCCAGTAG	intial denaturation 3 min 95°C; 30 cycles of 30 s 95°C 30 s 58°C 20 s 72°C; final extension 7 min 72°C
3	182453735	chr13:95693631-95693714	CTAGCAATGGAGCTCAGTCTTC	GCAAGGGGTTGTACAATGGAT	intial denaturation 3 min 95°C; 30 cycles of 30 s 95°C 30 s 58°C 20 s 72°C; final extension 7 min 72°C
4	182461997	chr13:114098935-114099206	GCAGCACAAGAAAAAGAGGCTG	CTCTGACCTTCACTGCTGTTCT	intial denaturation 3 min 95°C; 30 cycles of 30 s 95°C 30 s 60°C 20 s 72°C; final extension 7 min 72°C
5	182493720	chr14:100557003-100557217	GGGTAGCTGCATGGCTGAAA	TCCCTGACCATCTCCTCTCTG	intial denaturation 3 min 95°C; 30 cycles of 30 s 95°C 30 s 58°C 20 s 72°C; final extension 7 min 72°C
6	182515357	chr15:66039739-66040018	GCCTGGACTGTCTCAAAGCC	TGCTACGAGGTAGGGATGAGA	intial denaturation 3 min 95°C; 30 cycles of 30 s 95°C 30 s 58°C 20 s 72°C; final extension 7 min 72°C
7	182608886	chr17:80918399-80918567	GCCGGGAATCTGTTCTCAGT	CAACCTAGTGCCTCATGGCT	intial denaturation 3 min 95°C; 30 cycles of 30 s 95°C 30 s 58°C 20 s 72°C; final extension 7 min 72°C
8	182620950	chr18:32130973-32131116	GACTTTTGACCATAGTGTTTTCCAG	TCCATCAAGATGACCTCTACTACA	intial denaturation 3 min 95°C; 30 cycles of 30 s 95°C 30 s 58°C 20 s 72°C; final extension 7 min 72°C
9	182798584	chr5:1085607-1085746	GACCCTCAAGGAGGAATGAGG	GTAAGGAAGTCTGCCTCCCAC	intial denaturation 3 min 95°C; 30 cycles of 30 s 95°C 30 s 60°C 20 s 72°C; final extension 7 min 72°C
10	183046759	chr5:176371499-176371655	CCAGAGGCTACTTCTGGGAAC	GCTGGCAGCATTTCCTAACAC	intial denaturation 3 min 95°C; 30 cycles of 30 s 95°C 30 s 58°C 20 s 72°C; final extension 7 min 72°C
11	183081195	chr6:81752006-81752072	GCTTTCGCAATAGTCCAAGCAA	TCGCCATGTCTGAGGACGAG	intial denaturation 3 min 95°C; 30 cycles of 30 s 95°C 30 s 56°C 20 s 72°C; final extension 7 min 72°C
12	183117043	chr7:2493950-2494106	ACCTGCTTCCCTCATCTACCC	CTAACCTGAGTGCCTTCTGC	intial denaturation 3 min 95°C; 30 cycles of 30 s 95°C 30 s 60°C 20 s 72°C; final extension 7 min 72°C
13	183169331	chr7:128947291-128947357	TCCACACGCACTCTCTGTAGAT	GGACCTCAGAGAGAAGCTCCC	intial denaturation 3 min 95°C; 30 cycles of 30 s 95°C 30 s 58°C 20 s 72°C; final extension 7 min 72°C
